# A Meta-Analysis of 515 Human Proteomes Defines the Core Composition and Contaminants of Plasma Extracellular Vesicles isolates

**DOI:** 10.64898/2026.01.28.702342

**Authors:** Ana Sofia Carvalho, Juan M. Falcón-Pérez’, Hans C Beck, Rune Matthiesen

## Abstract

Plasma extracellular vesicles (EVs) are promising liquid biopsy biomarkers, yet their proteomic profiling remains confounded by co-isolated lipoproteins and soluble complexes. Here, we resolve this heterogeneity through a meta-analysis of 515 human plasma EV proteomes. We demonstrate that the reproducible core proteome is dominated by soluble host-response modules rather than unique vesicular markers. Deconvolution analysis resolved the isolate into distinct biological sources, distinguishing the hepatic secretome and immune complexes from vesicular signals. Crucially, canonical tetraspanins (CD9, ADAM10) clustered with platelet and erythrocyte proteins, indicating that the bulk tetraspanin signal derives from hematopoietic ectosome shedding. In contrast, ESCRT machinery (TSG101, ALIX) formed a distinct, lower-abundance cluster, physically separating endosomal biogenesis from membrane shedding. We provide a modular atlas that mathematically distinguishes the functional matrix of coisolates from vesicular cargo, establishing a new framework for interpreting biological origin in plasma EV proteomics.
