## Supplemental Data 1 for "A Meta-Analysis of 515 Human Proteomes Defines the Core Composition and Contaminants of Plasma Extracellular Vesicles isolates"

### Sheet: Coagulation - Anderson 2002
Functional Signature	Protein (Common Name)	UniProt Gene Symbol
Core Coagulation Factors	Prothrombin (Factor II)	F2
	Factor V	F5
	Factor VII	F7
	Factor VIII	F8
	Factor IX	F9
	Factor X	F10
	Factor XI	F11
	Factor XII	F12
	Factor XIII A chain	F13A1
	Factor XIII B chain	F13B
Fibrin Formation (Structural)	Fibrinogen alpha chain	FGA
	Fibrinogen beta chain	FGB
	Fibrinogen gamma chain	FGG
Anticoagulant / Regulatory	Antithrombin III	SERPINC1
	Protein C	PROC
	Protein S	PROS1
	Heparin cofactor II	SERPIND1
	Tissue factor pathway inhibitor	TFPI
Fibrinolysis	Plasminogen	PLG
	α2-Antiplasmin	SERPINF2
	Plasminogen activator inhibitor-1	SERPINE1
	Thrombin-activatable fibrinolysis inhibitor (TAFI)	CPB2
Contact Activation / Kallikrein–Kinin	Plasma kallikrein	KLKB1
	High-molecular-weight kininogen	KNG1
Coagulation–Complement Crosstalk	C1 inhibitor	SERPING1
	Complement C3	C3
	Complement C4A	C4A
	Complement C4B	C4B

### Sheet: RBC - Pasini Blood (2006) 
Oxygen Transport
Protein (Common name)	Gene symbol
Hemoglobin subunit alpha	HBA1
Hemoglobin subunit alpha	HBA2
Hemoglobin subunit beta	HBB
Hemoglobin subunit delta	HBD
Hemoglobin subunit gamma (fetal)	HBG1 / HBG2
Membrane Structural & Cytoskeletal Proteins
Protein	Gene symbol
Band 3 anion transport protein (AE1)	SLC4A1
Spectrin alpha chain	SPTA1
Spectrin beta chain	SPTB
Ankyrin-1	ANK1
Protein 4.1	EPB41
Protein 4.2	EPB42
Actin, beta	ACTB
Adducin alpha	ADD1
Adducin beta	ADD2
Dematin	DMTN
Blood Group / Surface Glycoproteins
Protein	Gene symbol
Glycophorin A	GYPA
Glycophorin B	GYPB
Glycophorin C	GYPC
Rh blood group D antigen	RHD
Rh-associated glycoprotein	RHAG
CD47 (integrin-associated protein)	CD47
CD59 (protectin)	CD59
Ion & Water Transport
Protein	Gene symbol
Aquaporin-1	AQP1
Na⁺/K⁺ ATPase alpha-1	ATP1A1
Na⁺/K⁺ ATPase beta-1	ATP1B1
Glycolytic Enzymes (RBC Energy Metabolism)
Protein	Gene symbol
Hexokinase 1	HK1
Glucose-6-phosphate isomerase	GPI
Phosphofructokinase, liver type	PFKL
Aldolase A	ALDOA
Glyceraldehyde-3-phosphate dehydrogenase	GAPDH
Phosphoglycerate kinase 1	PGK1
Enolase 1	ENO1
Pyruvate kinase (R-type)	PKLR
Lactate dehydrogenase A	LDHA
Redox & Antioxidant Defense
Protein	Gene symbol
Carbonic anhydrase 1	CA1
Carbonic anhydrase 2	CA2
Peroxiredoxin 2	PRDX2
Superoxide dismutase 1	SOD1
Catalase	CAT
Glutathione peroxidase 1	GPX1
Complement & Immune Interaction (RBC-associated)
Protein	Gene symbol
Complement receptor 1	CR1
Complement C3 (surface-associated)	C3
Clusterin	CLU
Immunoglobulin heavy constant gamma 1	IGHG1

### Sheet: RBC - Bryk 2017
erythroid-restricted, and defining mature RBCs
Functional group	Protein	Gene symbol
Hemoglobin (oxygen transport)	Hemoglobin α	HBA1
	Hemoglobin α	HBA2
	Hemoglobin β	HBB
	Hemoglobin δ	HBD
	Hemoglobin γ	HBG1
	Hemoglobin γ	HBG2
Membrane identity	Band 3 anion exchanger (AE1)	SLC4A1
RBC surface glycoproteins	Glycophorin A	GYPA
	Rh-associated glycoprotein	RHAG
	Rh blood group antigens	RHD / RHCE
Cytoskeletal anchoring	Ankyrin-1	ANK1
	Protein 4.2	EPB42
Structural & membrane skeleton
Protein
Spectrin α		SPTA1
Spectrin β		SPTB
Protein 4.1		EPB41
Dematin (Band 4.9)		EPB49
Stomatin (Band 7)		STOM
Tropomodulin 1		TMOD1
Adducin α		ADD1
Adducin β		ADD2
Actin β		ACTB
Gas exchange & redox protection (hallmark of RBC biology)
Protein
Carbonic anhydrase 1		CA1
Carbonic anhydrase 2		CA2
Peroxiredoxin 2		PRDX2
Catalase		CAT
Superoxide dismutase 1		SOD1
Biliverdin reductase B		BLVRB
Central RBC metabolism (glycolysis & Rapoport–Luebering cycle)
Protein
Bisphosphoglycerate mutase		BPGM
Glyceraldehyde-3-phosphate dehydrogenase		GAPDH
Pyruvate kinase (R type)		PKLR
Aldolase A		ALDOA
Enolase 1		ENO1
Phosphoglycerate kinase 1		PGK1
Transporters highlighted in the manuscript
Function	Protein
Anion exchange	Band 3	SLC4A1
Glucose transport	GLUT1	SLC2A1
Water transport	Aquaporin 1	AQP1
Urea transport	UT-B	SLC14A1
Nucleoside transport	ENT1	SLC29A1
ABC transporters	ABCA7	ABCA7
	ABCB6	ABCB6
	ABCC1	ABCC1
	ABCG2	ABCG2

### Sheet: Platlet - Burkhart 2012
Protein Name	Gene Symbol
Actin (Cytoskeleton)	ACTB
Actin (Cytoskeleton)	ACTG1
Fibrinogen beta chain	FGB
Integrin alpha-IIb (CD41)	ITGA2B
Integrin beta-3 (CD61)	ITGB3
Myosin-9	MYH9	+
Filamin-A	FLNA	+
Talin-1	TLN1	+
Vasodilator-stimulated phosphoprotein	VASP
Glycoprotein Ib beta (CD42c)	GP1BB
Glycoprotein Ib alpha (CD42b)	GP1BA
Glycoprotein IX (CD42a)	GP9
Glycoprotein V (CD42d)	GP5
Platelet glycoprotein 4	CD36
CD31 Antigen	PECAM1
P-selectin (CD62P)	SELP
CD9 Antigen	CD9
Glycoprotein VI	GP6
CD63 Antigen	CD63
Strongly Positive Platelet Markers:
CD	Cell
CD19	B cell
CD20	B cell
CD146	Endothelial cell
CD35	Erythrocyte
CD44	Erythrocyte
CD66b	Granulocyte
CD49a	Monocyte
CD117	Stem cell
CD243	Stem cell
CD33	Stem cell
CD34	Stem cell
CD90	Stem cell
CD133	Stem cell
CD135	Stem cell
CD4	T cell
CD8a	T cell
CD8b	T cell
CD81	T cell
CD97	Granulocyte
CD37	B cell
CD93	Neutrophils
CD92	Platelet
CD41	Platelet
CD61	Platelet
CD62P	Platelet
CD9	Platelet
CD23	Platelet
CD31	Platelet
CD36	Platelet
CD42a	Platelet
CD42b	Platelet
CD42c	Platelet
CD42d	Platelet
CD49b	Platelet
CD491	Platelet
CD51	Platelet
CD84	Platelet
CD109	Platelet
CD110	Platelet
CD147	Platelet
CD151	Platelet
CD226	Platelet
CD107a	Platelet (activated)
CD107b	Platelet (activated)
CD63	Platelet (activated)
CD111	Stem cell
CD112	Stem cell
CD11c	Dendritic cell
CD123	Dendritic cell
CD62E	Endothelial cell
CD236	Epithelial cell
CD235a	Erythrocyte
CD238	Erythrocyte
CD247	Lymphocyte
CD62L	Lymphocyte
CD131	Megakaryocyte
CD203c	Megakaryocyte
CD14	Monocyte
CD56	NK cell
CD228	Stem cell
CD280	Stem cell
CD338	Stem cell
CD277	Stem cell
CD318	Stem cell
CD227	Stem cell
CD3d	T cell
CD3e	T cell
CD3g	T cell

### Sheet: Platlet-RBC-Coagulation- Geyer 
Gene Symbol	Protein Name	Panel / Signature	Biological Context
HBB	Hemoglobin subunit beta	Erythrocyte (RBC)	Cell Lysis (Hemolysis) 22
HBA1	Hemoglobin subunit alpha	Erythrocyte (RBC)	Cell Lysis (Hemolysis) 33
HBD	Hemoglobin subunit delta	Erythrocyte (RBC)	Cell Lysis (Hemolysis) 44
CA1	Carbonic anhydrase 1	Erythrocyte (RBC)	Cell Lysis (Hemolysis) 555
CA2	Carbonic anhydrase 2	Erythrocyte (RBC)	Cell Lysis (Hemolysis) 6
CAT	Catalase	Erythrocyte (RBC)	Cell Lysis (Hemolysis) 7
ALDOA	Fructose-bisphosphate aldolase A	Erythrocyte (RBC)	Cell Lysis (Hemolysis) 8
PRDX2	Peroxiredoxin-2	Erythrocyte (RBC)	Cell Lysis (Hemolysis) 9
SOD1	Superoxide dismutase [Cu-Zn]	Erythrocyte (RBC)	Cell Lysis (Hemolysis) 10
TLN1	Talin-1	Platelet	Contamination / Debris 11
MYH9	Myosin-9	Platelet	Contamination / Debris 12
ACTN1	Alpha-actinin-1	Platelet	Contamination / Debris 13
FLNA	Filamin-A	Platelet	Contamination / Debris 14
VCL	Vinculin	Platelet	Contamination / Debris 15
PPBP	Platelet basic protein	Platelet / Coagulation	Granule Secretion 16
THBS1	Thrombospondin-1	Platelet / Coagulation	Granule Secretion 17
GP1BA	Platelet glycoprotein Ib alpha	Platelet / Coagulation	Surface Receptor 18
GP5	Platelet glycoprotein V	Platelet / Coagulation	Surface Receptor 19
PF4V1	Platelet factor 4 variant 1	Coagulation / Platelet	Granule Secretion 20
FGA	Fibrinogen alpha chain	Coagulation	Clotting Factor (Consumed) 21
FGB	Fibrinogen beta chain	Coagulation	Clotting Factor (Consumed) 22
FGG	Fibrinogen gamma chain	Coagulation	Clotting Factor (Consumed) 23
F13A1	Coagulation factor XIII A chain	Coagulation	Clotting Factor (Consumed) 24
SERPINC1	Antithrombin-III	Coagulation	Clotting Regulator 25
F2	Prothrombin	Coagulation	Clotting Factor 26
KNG1	Kininogen-1	Coagulation	Clotting Factor 27
CLU	Clusterin	Coagulation	Chaperone / Aggregation 28

### Sheet: EV markers - Théry 2019
Gene Symbol	Protein Name	MISEV Category	Biological Context	Reference
CD9	CD9 Antigen	Category 1a	Transmembrane / Lipid-bound	Théry et al., 2018
CD63	CD63 Antigen	Category 1a	Transmembrane / Lipid-bound	Théry et al., 2018
CD81	CD81 Antigen	Category 1a	Transmembrane / Lipid-bound	Théry et al., 2018
HLA-A	MHC Class I A	Category 1a	Transmembrane / Lipid-bound	Théry et al., 2018
HLA-B	MHC Class I B	Category 1a	Transmembrane / Lipid-bound	Théry et al., 2018
HLA-C	MHC Class I C	Category 1a	Transmembrane / Lipid-bound	Théry et al., 2018
HLA-DRA	MHC Class II DR Alpha	Category 1a	Transmembrane / Lipid-bound	Théry et al., 2018
ITGB1	Integrin Beta-1	Category 1a	Transmembrane / Lipid-bound	Théry et al., 2018
ITGA4	Integrin Alpha-4	Category 1a	Transmembrane / Lipid-bound	Théry et al., 2018
BSG	Basigin (CD147)	Category 1a	Transmembrane / Lipid-bound	Théry et al., 2018
SLC3A2	CD98 Heavy Chain	Category 1a	Transmembrane / Lipid-bound	Théry et al., 2018
ADAM10	ADAM10	Category 1a	Transmembrane / Lipid-bound	Théry et al., 2018
CD55	Decay-accelerating factor	Category 1a	GPI-anchored Protein	Théry et al., 2018
CD59	MAC-inhibitory protein	Category 1a	GPI-anchored Protein	Théry et al., 2018
NT5E	CD73	Category 1a	GPI-anchored Protein	Théry et al., 2018
TFRC	Transferrin Receptor	Category 1a	Transmembrane / Reticulocyte	Théry et al., 2018
EPCAM	EpCAM	Category 1b	Tissue-Specific (Epithelial)	Théry et al., 2018
CD3D	CD3 Delta	Category 1b	Tissue-Specific (T Cell)	Théry et al., 2018
ITGA2B	CD41 (Integrin Alpha-IIb)	Category 1b	Tissue-Specific (Platelet)	Théry et al., 2018
ITGB3	CD61 (Integrin Beta-3)	Category 1b	Tissue-Specific (Platelet)	Théry et al., 2018
CHRNA1	ACh Receptor Alpha	Category 1b	Tissue-Specific (Muscle/Neuron)	Théry et al., 2018
TSG101	TSG101	Category 2a	Cytosolic (ESCRT-I)	Théry et al., 2018
PDCD6IP	ALIX	Category 2a	Cytosolic (ESCRT Accessory)	Théry et al., 2018
SDCBP	Syntenin-1	Category 2a	Cytosolic (Biogenesis)	Théry et al., 2018
HSPA8	Hsc70	Category 2b	Cytosolic (Chaperone)	Théry et al., 2018
HSP90AB1	HSP90 Beta	Category 2b	Cytosolic (Chaperone)	Théry et al., 2018
GAPDH	GAPDH	Category 2b	Cytosolic (Enzyme)	Théry et al., 2018
ACTB	Actin Beta	Category 2b	Cytosolic (Cytoskeleton)	Théry et al., 2018
TUBB	Tubulin Beta	Category 2b	Cytosolic (Cytoskeleton)	Théry et al., 2018
FLOT1	Flotillin-1	Category 2a	Membrane-Associated	Théry et al., 2018
FLOT2	Flotillin-2	Category 2a	Membrane-Associated	Théry et al., 2018
ANXA1	Annexin A1	Category 2a	Membrane-Binding Cytosolic	Théry et al., 2018
ANXA2	Annexin A2	Category 2a	Membrane-Binding Cytosolic	Théry et al., 2018
ANXA5	Annexin A5	Category 2a	Membrane-Binding Cytosolic	Théry et al., 2018
ARF6	ARF6	Category 2b	Cytosolic (Trafficking)	Théry et al., 2018
ALB	Albumin	Category 3	Co-isolated Contaminant	Théry et al., 2018
APOA1	Apolipoprotein A1	Category 3	Co-isolated Lipoprotein (HDL)	Théry et al., 2018
APOA2	Apolipoprotein A2	Category 3	Co-isolated Lipoprotein (HDL)	Théry et al., 2018
APOB	Apolipoprotein B	Category 3	Co-isolated Lipoprotein (LDL)	Théry et al., 2018
UMOD	Uromodulin	Category 3	Co-isolated Contaminant (Urine)	Théry et al., 2018
SPP1	Osteopontin	Category 3	Co-isolated Contaminant	Théry et al., 2018
CANX	Calnexin	Category 4	Negative Marker (ER)	Théry et al., 2018
CALR	Calreticulin	Category 4	Negative Marker (ER)	Théry et al., 2018
HSPA5	GRP78 (BiP)	Category 4	Negative Marker (ER)	Théry et al., 2018
GOLGA2	GM130	Category 4	Negative Marker (Golgi)	Théry et al., 2018
CYC1	Cytochrome C1	Category 4	Negative Marker (Mitochondria)	Théry et al., 2018
HSPD1	HSP60	Category 4	Negative Marker (Mitochondria)	Théry et al., 2018
TOMM20	TOM20	Category 4	Negative Marker (Mitochondria)	Théry et al., 2018
TIMM23	TIM23	Category 4	Negative Marker (Mitochondria)	Théry et al., 2018
HIST1H4A	Histone H4	Category 4	Negative Marker (Nucleus)	Théry et al., 2018
LMNA	Lamin A/C	Category 4	Negative Marker (Nucleus)	Théry et al., 2018
NUP98	Nucleoporin 98	Category 4	Negative Marker (Nucleus)	Théry et al., 2018
PRKACA	PKA Catalytic Subunit	Category 4	Negative Marker (Cytosolic exclusion)	Théry et al., 2018
HGF	Hepatocyte Growth Factor	Category 5	Functional Cargo	Théry et al., 2018
TNF	Tumor Necrosis Factor	Category 5	Functional Cargo	Théry et al., 2018
TGFB1	TGF-Beta 1	Category 5	Functional Cargo	Théry et al., 2018

### Sheet: Lipoproteins -  Davidson - 2021
																		Gene Symbol	Protein Name	Signature / Category	Biological Context
																		APOA1	Apolipoprotein A-I	HDL Core Proteome	Structural Scaffold
																		APOA2	Apolipoprotein A-II	HDL Core Proteome	Structural Scaffold
																		APOA4	Apolipoprotein A-IV	HDL Core Proteome	Lipid Metabolism
																		APOC1	Apolipoprotein C-I	HDL Core Proteome	Lipid Metabolism Regulator
																		APOC2	Apolipoprotein C-II	HDL Core Proteome	Lipase Activator
																		APOC3	Apolipoprotein C-III	HDL Core Proteome	Lipase Inhibitor
																		APOD	Apolipoprotein D	HDL Core Proteome	Lipid Binding
																		APOE	Apolipoprotein E	HDL Core Proteome	Receptor Ligand
																		APOF	Apolipoprotein F	HDL Core Proteome	Lipid Transfer Inhibitor
																		APOL1	Apolipoprotein L1	HDL Core Proteome	Innate Immunity / Lipid Binding
																		APOM	Apolipoprotein M	HDL Core Proteome	S1P Carrier
																		SAA1	Serum Amyloid A1	HDL Acute Phase	Inflammation
																		SAA2	Serum Amyloid A2	HDL Acute Phase	Inflammation
																		SAA4	Serum Amyloid A4	HDL Constitutive	Lipid Metabolism
																		PON1	Paraoxonase 1	HDL Enzyme	Antioxidant
																		LCAT	Lecithin-cholesterol acyltransferase	HDL Enzyme	Cholesterol Esterification
																		PLTP	Phospholipid transfer protein	HDL Enzyme	Lipid Transfer
																		CETP	Cholesteryl ester transfer protein	HDL Enzyme	Lipid Transfer
																		CLU	Clusterin (ApoJ)	HDL Associated	Chaperone
																		A2M	Alpha-2-macroglobulin	HDL Associated	Protease Inhibitor
																		C3	Complement C3	HDL Associated	Complement System
																		VTN	Vitronectin	HDL Associated	Adhesion / Complement
																		SERPINA1	Alpha-1-antitrypsin	HDL Associated	Protease Inhibitor
																		HP	Haptoglobin	HDL Associated	Hemoglobin Binding
																		HPR	Haptoglobin-related protein	HDL Associated	Immune Defense
																		TTR	Transthyretin	HDL Associated	Transport (Thyroxine/RBP)
																		ALB	Albumin	HDL Associated	Transport (Fatty Acids)
																		ITIH4	Inter-alpha-trypsin inhibitor heavy chain 4	HDL Associated	Inflammation
																		KNG1	Kininogen-1	HDL Associated	Coagulation / Inflammation
																		CFH	Complement factor H	HDL Associated	Complement Regulation
																		PROS1	Protein S	HDL Associated	Coagulation
																		APOH	Apolipoprotein H (Beta-2-glycoprotein 1)	HDL Associated	Lipid Binding
																		ANG	Angiogenin	HDL Associated	Angiogenesis
																		C4A	Complement C4-A	HDL Associated	Complement System
																		C4B	Complement C4-B	HDL Associated	Complement System

### Sheet: Ig - Kumar 2020
Gene Symbol	Category	Description
IGHM	Immunoglobulins (Polymeric)	High Molecular Weight Complexes. JCHAIN links IgM pentamers and IgA dimers (PIGR), causing them to co-isolate with vesicles due to size overlap.
IGHA1	Immunoglobulins (Polymeric)	High Molecular Weight Complexes. JCHAIN links IgM pentamers and IgA dimers (PIGR), causing them to co-isolate with vesicles due to size overlap.
IGHA2	Immunoglobulins (Polymeric)	High Molecular Weight Complexes. JCHAIN links IgM pentamers and IgA dimers (PIGR), causing them to co-isolate with vesicles due to size overlap.
JCHAIN	Immunoglobulins (Polymeric)	High Molecular Weight Complexes. JCHAIN links IgM pentamers and IgA dimers (PIGR), causing them to co-isolate with vesicles due to size overlap.
PIGR	Immunoglobulins (Polymeric)	High Molecular Weight Complexes. JCHAIN links IgM pentamers and IgA dimers (PIGR), causing them to co-isolate with vesicles due to size overlap.
IGHG1	Immunoglobulins (General)	Soluble Antibody Fragments. Monomeric IgG and free light chains typically present as abundant soluble background in plasma.
IGHG2	Immunoglobulins (General)	Soluble Antibody Fragments. Monomeric IgG and free light chains typically present as abundant soluble background in plasma.
IGHG3	Immunoglobulins (General)	Soluble Antibody Fragments. Monomeric IgG and free light chains typically present as abundant soluble background in plasma.
IGHG4	Immunoglobulins (General)	Soluble Antibody Fragments. Monomeric IgG and free light chains typically present as abundant soluble background in plasma.
IGHD	Immunoglobulins (General)	Soluble Antibody Fragments. Monomeric IgG and free light chains typically present as abundant soluble background in plasma.
IGKC	Immunoglobulins (General)	Soluble Antibody Fragments. Monomeric IgG and free light chains typically present as abundant soluble background in plasma.
IGLC2	Immunoglobulins (General)	Soluble Antibody Fragments. Monomeric IgG and free light chains typically present as abundant soluble background in plasma.
IGLC7	Immunoglobulins (General)	Soluble Antibody Fragments. Monomeric IgG and free light chains typically present as abundant soluble background in plasma.
IGKV3-20	Immunoglobulins (General)	Soluble Antibody Fragments. Monomeric IgG and free light chains typically present as abundant soluble background in plasma.
IGLV1-47	Immunoglobulins (General)	Soluble Antibody Fragments. Monomeric IgG and free light chains typically present as abundant soluble background in plasma.
IGLL5	Immunoglobulins (General)	Soluble Antibody Fragments. Monomeric IgG and free light chains typically present as abundant soluble background in plasma.
IGHV5-51	Immunoglobulins (General)	Soluble Antibody Fragments. Monomeric IgG and free light chains typically present as abundant soluble background in plasma.
IGHV3-72	Immunoglobulins (General)	Soluble Antibody Fragments. Monomeric IgG and free light chains typically present as abundant soluble background in plasma.
IGKV2-24	Immunoglobulins (General)	Soluble Antibody Fragments. Monomeric IgG and free light chains typically present as abundant soluble background in plasma.
IGHV4-34	Immunoglobulins (General)	Soluble Antibody Fragments. Monomeric IgG and free light chains typically present as abundant soluble background in plasma.
IGHV3-74	Immunoglobulins (General)	Soluble Antibody Fragments. Monomeric IgG and free light chains typically present as abundant soluble background in plasma.
IGLV3-10	Immunoglobulins (General)	Soluble Antibody Fragments. Monomeric IgG and free light chains typically present as abundant soluble background in plasma.
IGKV1-17	Immunoglobulins (General)	Soluble Antibody Fragments. Monomeric IgG and free light chains typically present as abundant soluble background in plasma.
IGLV2-11	Immunoglobulins (General)	Soluble Antibody Fragments. Monomeric IgG and free light chains typically present as abundant soluble background in plasma.
IGKV3-11	Immunoglobulins (General)	Soluble Antibody Fragments. Monomeric IgG and free light chains typically present as abundant soluble background in plasma.
IGHV3-15	Immunoglobulins (General)	Soluble Antibody Fragments. Monomeric IgG and free light chains typically present as abundant soluble background in plasma.
IGLV1-51	Immunoglobulins (General)	Soluble Antibody Fragments. Monomeric IgG and free light chains typically present as abundant soluble background in plasma.
IGKV1-5	Immunoglobulins (General)	Soluble Antibody Fragments. Monomeric IgG and free light chains typically present as abundant soluble background in plasma.
IGKV1-16	Immunoglobulins (General)	Soluble Antibody Fragments. Monomeric IgG and free light chains typically present as abundant soluble background in plasma.
IGLV1-40	Immunoglobulins (General)	Soluble Antibody Fragments. Monomeric IgG and free light chains typically present as abundant soluble background in plasma.
IGHV1-18	Immunoglobulins (General)	Soluble Antibody Fragments. Monomeric IgG and free light chains typically present as abundant soluble background in plasma.
IGLV3-25	Immunoglobulins (General)	Soluble Antibody Fragments. Monomeric IgG and free light chains typically present as abundant soluble background in plasma.
IGKV3D-20	Immunoglobulins (General)	Soluble Antibody Fragments. Monomeric IgG and free light chains typically present as abundant soluble background in plasma.
IGHV3-49	Immunoglobulins (General)	Soluble Antibody Fragments. Monomeric IgG and free light chains typically present as abundant soluble background in plasma.
IGLV8-61	Immunoglobulins (General)	Soluble Antibody Fragments. Monomeric IgG and free light chains typically present as abundant soluble background in plasma.
IGLV3-19	Immunoglobulins (General)	Soluble Antibody Fragments. Monomeric IgG and free light chains typically present as abundant soluble background in plasma.
IGKV1-27	Immunoglobulins (General)	Soluble Antibody Fragments. Monomeric IgG and free light chains typically present as abundant soluble background in plasma.
IGHV3OR16-1	Immunoglobulins (General)	Soluble Antibody Fragments. Monomeric IgG and free light chains typically present as abundant soluble background in plasma.
IGHV3OR16-9	Immunoglobulins (General)	Soluble Antibody Fragments. Monomeric IgG and free light chains typically present as abundant soluble background in plasma.
IGLV2-18	Immunoglobulins (General)	Soluble Antibody Fragments. Monomeric IgG and free light chains typically present as abundant soluble background in plasma.
IGKV4-1	Immunoglobulins (General)	Soluble Antibody Fragments. Monomeric IgG and free light chains typically present as abundant soluble background in plasma.
IGLV2-14	Immunoglobulins (General)	Soluble Antibody Fragments. Monomeric IgG and free light chains typically present as abundant soluble background in plasma.
IGHV4-28	Immunoglobulins (General)	Soluble Antibody Fragments. Monomeric IgG and free light chains typically present as abundant soluble background in plasma.
IGHV3-23	Immunoglobulins (General)	Soluble Antibody Fragments. Monomeric IgG and free light chains typically present as abundant soluble background in plasma.
IGLV3-21	Immunoglobulins (General)	Soluble Antibody Fragments. Monomeric IgG and free light chains typically present as abundant soluble background in plasma.
IGHV3-35	Immunoglobulins (General)	Soluble Antibody Fragments. Monomeric IgG and free light chains typically present as abundant soluble background in plasma.
IGLV6-57	Immunoglobulins (General)	Soluble Antibody Fragments. Monomeric IgG and free light chains typically present as abundant soluble background in plasma.
IGLV4-69	Immunoglobulins (General)	Soluble Antibody Fragments. Monomeric IgG and free light chains typically present as abundant soluble background in plasma.
IGKV3-15	Immunoglobulins (General)	Soluble Antibody Fragments. Monomeric IgG and free light chains typically present as abundant soluble background in plasma.
IGLV1-44	Immunoglobulins (General)	Soluble Antibody Fragments. Monomeric IgG and free light chains typically present as abundant soluble background in plasma.
IGKV2-30	Immunoglobulins (General)	Soluble Antibody Fragments. Monomeric IgG and free light chains typically present as abundant soluble background in plasma.
IGLV3-9	Immunoglobulins (General)	Soluble Antibody Fragments. Monomeric IgG and free light chains typically present as abundant soluble background in plasma.
IGKV2D-29	Immunoglobulins (General)	Soluble Antibody Fragments. Monomeric IgG and free light chains typically present as abundant soluble background in plasma.
IGHV6-1	Immunoglobulins (General)	Soluble Antibody Fragments. Monomeric IgG and free light chains typically present as abundant soluble background in plasma.
IGKV3D-15	Immunoglobulins (General)	Soluble Antibody Fragments. Monomeric IgG and free light chains typically present as abundant soluble background in plasma.
IGKV6-21	Immunoglobulins (General)	Soluble Antibody Fragments. Monomeric IgG and free light chains typically present as abundant soluble background in plasma.
IGHV1-46	Immunoglobulins (General)	Soluble Antibody Fragments. Monomeric IgG and free light chains typically present as abundant soluble background in plasma.
IGLV9-49	Immunoglobulins (General)	Soluble Antibody Fragments. Monomeric IgG and free light chains typically present as abundant soluble background in plasma.
IGHV3-38	Immunoglobulins (General)	Soluble Antibody Fragments. Monomeric IgG and free light chains typically present as abundant soluble background in plasma.
IGHV2-26	Immunoglobulins (General)	Soluble Antibody Fragments. Monomeric IgG and free light chains typically present as abundant soluble background in plasma.
IGHV3-13	Immunoglobulins (General)	Soluble Antibody Fragments. Monomeric IgG and free light chains typically present as abundant soluble background in plasma.
IGHV3-73	Immunoglobulins (General)	Soluble Antibody Fragments. Monomeric IgG and free light chains typically present as abundant soluble background in plasma.
IGKV1D-16	Immunoglobulins (General)	Soluble Antibody Fragments. Monomeric IgG and free light chains typically present as abundant soluble background in plasma.
IGLL1	Immunoglobulins (General)	Soluble Antibody Fragments. Monomeric IgG and free light chains typically present as abundant soluble background in plasma.
IGHV3-43	Immunoglobulins (General)	Soluble Antibody Fragments. Monomeric IgG and free light chains typically present as abundant soluble background in plasma.
IGHV3-64	Immunoglobulins (General)	Soluble Antibody Fragments. Monomeric IgG and free light chains typically present as abundant soluble background in plasma.

### Sheet: myeloid-macrophages
Markers	Specificity Level	Source			Pubmed
CD5L	Tissue-Resident (Homeostatic)	Sanjurjo et al.			26048980
CD36	Tissue-Resident (Homeostatic)	Sanjurjo et al.			26048980
CD68	Pan-Macrophage (Classic)	Zhu et al.			41279039
CD11b	Pan-Macrophage (Classic)	Zhu et al.			41279039
F4/80	Pan-Macrophage (Classic)	Zhu et al.			41279039
CD80	M1 (Inflammatory)	Zhu et al.			41279039
CD86	M1 (Inflammatory)	Zhu et al.			41279039
iNOS	M1 (Inflammatory)	Zhu et al.			41279039
MHC-II	M1 (Inflammatory)	Zhu et al.			41279039
CD206	M2 (Repair)	Zhu et al.			41279039
CD163	M2 (Repair)	Zhu et al.			41279039
Arg1	M2 (Repair)	Zhu et al.			41279039
MERTK	Lineage Specific (Macro vs DC)	Gautier et al. (2012)			23023392
CD64	Lineage Specific (Macro vs DC)	Gautier et al. (2012)			23023392
Gene Symbol	Protein Name	Cell Type (Blood)	Biological Context	Reference
ITGAM	CD11b (Integrin alpha M)	Pan-Myeloid (Mono/Neutro)	Adhesion / General Myeloid	Zhu et al.	41279039
CD14	CD14 Molecule	Monocytes (Classical)	LPS Receptor	Zhu et al.	41279039
FCGR3A	CD16a (Fc Gamma RIIIa)	Monocytes (Non-Classical)	IgG Receptor	Zhu et al.	41279039
S100A8	Calprotectin A8	Neutrophils / Monocytes	Alarmin / Inflammation	Rieckmann et al. (2017)	28263321
S100A9	Calprotectin A9	Neutrophils / Monocytes	Alarmin / Inflammation	Rieckmann et al. (2017)	28263322
MPO	Myeloperoxidase	Neutrophils	Granule Enzyme (Specific)	Rieckmann et al. (2017)	28263323
ELANE	Neutrophil Elastase	Neutrophils	Granule Enzyme (Specific)	Rieckmann et al. (2017)	28263324
CTSG	Cathepsin G	Neutrophils	Granule Enzyme	Rieckmann et al. (2017)	28263325
PRTN3	Proteinase 3	Neutrophils	Granule Enzyme	Rieckmann et al. (2017)	28263326
CEACAM8	CD66b	Neutrophils	Granule Surface Marker	Rieckmann et al. (2017)	28263327
FUT4	CD15 (Sialyl Lewis X)	Granulocytes	Adhesion Marker	Rieckmann et al. (2017)	28263328
LYZ	Lysozyme	Pan-Myeloid	Antimicrobial Enzyme	Rieckmann et al. (2017)	28263329
LCP1	L-Plastin	Pan-Myeloid	Actin Bundling	Rieckmann et al. (2017)	28263330
