## Supplemental Data 2 for "A Meta-Analysis of 515 Human Proteomes Defines the Core Composition and Contaminants of Plasma Extracellular Vesicles isolates"

### Sheet: strict
Coagulation	Erythrocytes	Immune	EV MISEV2018	NON EV MISEV2018	Platelet	Ig	Ig ploymeric	Lipoproteins
F2	HBA1	CD5L	CD9	ALB	ACTB	IGHG1	IGHM	APOA1
F5	HBA2	CD36	CD63	APOA1	ACTG1	IGHG2	IGHA1	APOA2
F7	HBB	CD68	CD81	APOA2	FGB	IGHG3	IGHA2	APOA4
F8	HBD	CD11b	HLA-A	APOB	ITGA2B	IGHG4	JCHAIN	APOC1
F9	HBG1	F4/80	HLA-B	UMOD	ITGB3	IGHD	PIGR	APOC2
F10	HBG2	CD80	HLA-C	SPP1	MYH9	IGKC		APOC3
F11	SLC4A1	CD86	HLA-DRA	CANX	FLNA	IGLC2		APOD
F12	ANK1	NOS2	ITGB1	CALR	TLN1	IGLC7		APOE
F13A1	EPB42	CD206	ITGA4	HSPA5	VASP	IGKV3-20		APOF
F13B	GYPA	CD163	BSG	GOLGA2	GP1BB	IGLV1-47		APOL1
SERPINC1	GYPB		SLC3A2	CYC1	GP1BA	IGLL5		APOM
PROC	GYPC		ADAM10	HSPD1	GP9	IGHV5-51		SAA1
PROS1	RHD		CD55	TOMM20	GP5	IGHV3-72		SAA2
SERPIND1	RHAG		CD59	TIMM23	CD36	IGKV2-24		SAA4
TFPI	CA1		NT5E	HIST1H4A	PECAM1	IGHV4-34		PON1
	BPGM		TFRC	LMNA	SELP	IGHV3-74		LCAT
	CA2		EPCAM	NUP98	CD9	IGLV3-10		PLTP
	CAT		CD3D	PRKACA	GP6	IGKV1-17		CETP
	ALDOA		ITGA2B		CD63	IGLV2-11
	PRDX2		ITGB3		ACTN1	IGKV3-11
	SOD1		CHRNA1		VCL	IGHV3-15
			TSG101		PPBP	IGLV1-51
			PDCD6IP		THBS1	IGKV1-5
			SDCBP			IGKV1-16
			HSPA8			IGLV1-40
			HSP90AB1			IGHV1-18
			GAPDH			IGLV3-25
			ACTB			IGKV3D-20
			TUBB			IGHV3-49
			FLOT1			IGLV8-61
			FLOT2			IGLV3-19
			ANXA1			IGKV1-27
			ANXA2			IGHV3OR16-1
			ANXA5			IGHV3OR16-9
			ARF6			IGLV2-18
						IGKV4-1
						IGLV2-14
						IGHV4-28
						IGHV3-23
						IGLV3-21
						IGHV3-35
						IGLV6-57
						IGLV4-69
						IGKV3-15
						IGLV1-44
						IGKV2-30
						IGLV3-9
						IGKV2D-29
						IGHV6-1
						IGKV3D-15
						IGKV6-21
						IGHV1-46
						IGLV9-49
						IGHV3-38
						IGHV2-26
						IGHV3-13
						IGHV3-73
						IGKV1D-16
						IGLL1
						IGHV3-43
						IGHV3-64
