## Supplemental Data 3 for "A Meta-Analysis of 515 Human Proteomes Defines the Core Composition and Contaminants of Plasma Extracellular Vesicles isolates"

### Sheet: All
	ID	names.p.clusters.
C4BPA	8	C4BPA
FGA	8	FGA
TF	8	TF
ITIH2	8	ITIH2
KNG1	8	KNG1
IGKV4-1	8	IGKV4-1
TUBB4B	8	TUBB4B
IGKV3-15	8	IGKV3-15
PLG	8	PLG
IGLV3-9	8	IGLV3-9
IGHV6-1	8	IGHV6-1
YWHAH	8	YWHAH
APOA1	8	APOA1
TMSB4X	8	TMSB4X
A1BG	8	A1BG
PLEK	8	PLEK
GLIPR2	8	GLIPR2
SERPINF2	8	SERPINF2
TAGLN2	8	TAGLN2
CORO1A	8	CORO1A
WDR1	8	WDR1
FLOT1	8	FLOT1
PDCD6IP	8	PDCD6IP
TSG101	8	TSG101
S100A8	7	S100A8
ITGB3	7	ITGB3
ITGA2B	7	ITGA2B
APOC4	7	APOC4
HSPA8	7	HSPA8
SLC4A1	7	SLC4A1
PPBP	7	PPBP
GNAI2	7	GNAI2
APOF	7	APOF
CD9	7	CD9
CD36	7	CD36
GP1BB	7	GP1BB
ILK	7	ILK
LDHB	7	LDHB
VCL	7	VCL
CA1	7	CA1
SLC2A1	7	SLC2A1
CLIC1	7	CLIC1
PRDX1	7	PRDX1
ANXA2	7	ANXA2
AQP1	7	AQP1
FABP5	7	FABP5
PRDX6	7	PRDX6
CAPZA1	7	CAPZA1
ITGB1	7	ITGB1
LDHA	7	LDHA
ACTR3	7	ACTR3
APOA5	7	APOA5
LCP1	7	LCP1
PGK1	7	PGK1
MYL12A	7	MYL12A
TPM3	7	TPM3
SVEP1	7	SVEP1
GSTP1	7	GSTP1
TPI1	7	TPI1
LTF	7	LTF
ARHGDIA	7	ARHGDIA
PSMB1	7	PSMB1
ACTN4	7	ACTN4
CD44	7	CD44
GDI2	7	GDI2
SMIM1	7	SMIM1
ALAD	7	ALAD
EMILIN1	7	EMILIN1
HSPD1	7	HSPD1
ADAM10	7	ADAM10
PARK7	7	PARK7
ANXA1	7	ANXA1
PRG4	7	PRG4
SLC9A3R1	7	SLC9A3R1
TCP1	7	TCP1
CCT8	7	CCT8
CCT6A	7	CCT6A
BASP1	7	BASP1
RAB5C	7	RAB5C
PGAM1	7	PGAM1
RAB14	7	RAB14
SOD1	7	SOD1
EZR	7	EZR
CD81	7	CD81
PPIB	7	PPIB
ACTR1A	7	ACTR1A
ANXA5	7	ANXA5
MFGE8	7	MFGE8
BLMH	7	BLMH
PEBP1	7	PEBP1
F8	7	F8
PF4V1	7	PF4V1
MYH14	7	MYH14
TKT	7	TKT
EEF1G	7	EEF1G
VDAC1	7	VDAC1
PFKP	7	PFKP
MDH2	7	MDH2
ALDOC	7	ALDOC
STEAP3	7	STEAP3
EEF2	7	EEF2
COL6A1	7	COL6A1
AHCY	7	AHCY
GP1BA	6	GP1BA
F5	6	F5
YWHAE	6	YWHAE
VCP	6	VCP
YWHAG	6	YWHAG
HSP90AA1	6	HSP90AA1
HSP90B1	6	HSP90B1
PDIA3	6	PDIA3
SPP2	6	SPP2
F10	6	F10
HSP90AB1	6	HSP90AB1
CALR	6	CALR
PROC	6	PROC
RAN	6	RAN
MGP	6	MGP
SNCA	6	SNCA
EEF1D	6	EEF1D
PDIA4	6	PDIA4
CTSG	6	CTSG
TUFM	6	TUFM
HPX	5	HPX
ORM1	5	ORM1
AZGP1	5	AZGP1
SAA1	5	SAA1
LPA	5	LPA
RBP4	5	RBP4
C6	5	C6
C7	5	C7
ITIH4	5	ITIH4
CFB	5	CFB
DCD	5	DCD
CFP	5	CFP
F12	5	F12
IGLV6-57	5	IGLV6-57
LYZ	5	LYZ
CRP	5	CRP
SERPINA6	5	SERPINA6
OIT3	5	OIT3
IGKV3D-15	5	IGKV3D-15
SERPINA4	5	SERPINA4
ACTN1	5	ACTN1
FTL	5	FTL
JUP	5	JUP
IGFALS	5	IGFALS
DSG1	5	DSG1
SAA2	5	SAA2
DSP	5	DSP
CETP	5	CETP
FETUB	5	FETUB
LTBP1	5	LTBP1
A2M	4	A2M
GAPDH	4	GAPDH
SAA2-SAA4	4	SAA2-SAA4
IGLC2	4	IGLC2
APOC4-APOC2	4	APOC4-APOC2
ACTC1	4	ACTC1
PSMA6	4	PSMA6
SDCBP	4	SDCBP
FERMT3	4	FERMT3
PSMA1	4	PSMA1
MYL6	4	MYL6
PSMA5	4	PSMA5
YWHAB	4	YWHAB
PSMA7	4	PSMA7
SPTB	4	SPTB
GNB1	4	GNB1
PSMA2	4	PSMA2
PSMA4	4	PSMA4
SPTA1	4	SPTA1
RAB6B	4	RAB6B
PSMA3	4	PSMA3
SDPR	4	SDPR
ARPC4	4	ARPC4
CCT3	4	CCT3
CLTC	4	CLTC
ANXA7	4	ANXA7
CCT2	4	CCT2
FGB	3	FGB
C1QB	3	C1QB
CD5L	3	CD5L
IGHG2	3	IGHG2
FN1	3	FN1
C1QC	3	C1QC
IGLV1-47	3	IGLV1-47
IGLL5	3	IGLL5
CFH	3	CFH
IGHV5-51	3	IGHV5-51
APCS	3	APCS
IGHV3-72	3	IGHV3-72
ORM2	3	ORM2
IGHG4	3	IGHG4
IGKV2-24	3	IGKV2-24
IGHV4-34	3	IGHV4-34
C8A	3	C8A
C1QA	3	C1QA
CLU	3	CLU
IGHG3	3	IGHG3
IGHV3-74	3	IGHV3-74
C8G	3	C8G
APOL1	3	APOL1
PROS1	3	PROS1
FCN3	3	FCN3
IGLV3-10	3	IGLV3-10
KLKB1	3	KLKB1
IGKV1-17	3	IGKV1-17
TFRC	3	TFRC
IGLV2-11	3	IGLV2-11
IGKV3-11	3	IGKV3-11
C4BPB	3	C4BPB
IGHV3-15	3	IGHV3-15
IGLV1-51	3	IGLV1-51
APOB	3	APOB
IGKV1-5	3	IGKV1-5
CPN2	3	CPN2
IGKV1-16	3	IGKV1-16
IGLV1-40	3	IGLV1-40
IGHV1-18	3	IGHV1-18
IGLV3-25	3	IGLV3-25
IGKV3D-20	3	IGKV3D-20
IGHV3-49	3	IGHV3-49
IGLV8-61	3	IGLV8-61
IGLV3-19	3	IGLV3-19
IGKV1-27	3	IGKV1-27
IGHV3OR16-12	3	IGHV3OR16-12
C5	3	C5
IGLV2-18	3	IGLV2-18
CFHR1	3	CFHR1
PIGR	3	PIGR
FCN2	3	FCN2
IGLV2-14	3	IGLV2-14
IGHV4-28	3	IGHV4-28
IGHV3-23	3	IGHV3-23
IGLV3-21	3	IGLV3-21
MASP1	3	MASP1
IGHV3-35	3	IGHV3-35
IGHD	3	IGHD
C4A	3	C4A
IGLV4-69	3	IGLV4-69
IGLV1-44	3	IGLV1-44
IGKV2-30	3	IGKV2-30
ECM1	3	ECM1
IGKV2D-29	3	IGKV2D-29
GPLD1	3	GPLD1
FCGBP	3	FCGBP
IGKV6-21	3	IGKV6-21
HABP2	3	HABP2
IGHV1-46	3	IGHV1-46
IGHA2	3	IGHA2
GPX3	3	GPX3
IGLV9-49	3	IGLV9-49
PZP	3	PZP
SEPP1	3	SEPP1
IGHV3-38	3	IGHV3-38
ANPEP	3	ANPEP
MASP2	3	MASP2
ADIPOQ	3	ADIPOQ
C2	3	C2
FLNA	3	FLNA
IGHV2-26	3	IGHV2-26
IGHV3-13	3	IGHV3-13
IGHV3-73	3	IGHV3-73
PLTP	3	PLTP
COLEC11	3	COLEC11
SERPINA5	3	SERPINA5
IGKV1D-16	3	IGKV1D-16
IGLC7	3	IGLC7
RELN	3	RELN
TUBA1C	3	TUBA1C
HLA-A	3	HLA-A
MBL2	3	MBL2
IGHV3-43	3	IGHV3-43
IGLL1	3	IGLL1
IGHV3-64	3	IGHV3-64
HLA-B	3	HLA-B
CPN1	3	CPN1
ATRN	3	ATRN
CNDP1	3	CNDP1
APMAP	3	APMAP
SERPINA1	2	SERPINA1
HBA1	2	HBA1
HP	2	HP
C3	2	C3
APOC1	2	APOC1
APOD	2	APOD
C1S	2	C1S
FGG	2	FGG
ACTB	2	ACTB
C8B	2	C8B
HBB	2	HBB
HIST1H4A	2	HIST1H4A
TPM4	2	TPM4
IGHV3OR16-9	2	IGHV3OR16-9
MSN	2	MSN
PKM	2	PKM
CP	2	CP
GC	2	GC
ANGPTL6	2	ANGPTL6
IGHA1	1	IGHA1
IGKC	1	IGKC
TTR	1	TTR
IGHM	1	IGHM
SERPINA3	1	SERPINA3
JCHAIN	1	JCHAIN
APOC3	1	APOC3
APOA2	1	APOA2
IGHG1	1	IGHG1
HPR	1	HPR
LGALS3BP	1	LGALS3BP
C4B	1	C4B
IGKV3-20	1	IGKV3-20
APOA4	1	APOA4
C1R	1	C1R
AHSG	1	AHSG
STOM	1	STOM
VWF	1	VWF
PON1	1	PON1
S100A9	1	S100A9
AMBP	1	AMBP
YWHAZ	1	YWHAZ
AGT	1	AGT
HRG	1	HRG
LBP	1	LBP
PF4	1	PF4
TLN1	1	TLN1
F13A1	1	F13A1
CFL1	1	CFL1
PPIA	1	PPIA
TUBA1B	1	TUBA1B
ENO1	1	ENO1
ALDOA	1	ALDOA
MYH9	1	MYH9
PRDX2	1	PRDX2
HSPA5	1	HSPA5
HSPB1	1	HSPB1
MMRN1	1	MMRN1
CAT	1	CAT
LRG1	1	LRG1
TUBB	1	TUBB
CD14	1	CD14
YWHAQ	1	YWHAQ
TGFBI	1	TGFBI
GANAB	1	GANAB
P4HB	1	P4HB
FBLN1	1	FBLN1

### Sheet: 1
IGHA1	0.723	Macromolecular / Alpha-Granules
IGKC		Immune Effector Complex
TTR		Platelet/RBC Membranes
IGHM		ESCRT Vesicles
SERPINA3
JCHAIN
APOC3
APOA2
IGHG1
HPR
LGALS3BP
C4B
IGKV3-20
APOA4
C1R
AHSG
STOM
VWF
PON1
S100A9
AMBP
YWHAZ
AGT
HRG
LBP
PF4
TLN1
F13A1
CFL1
PPIA
TUBA1B
ENO1
ALDOA
MYH9
PRDX2
HSPA5
HSPB1
MMRN1
CAT
LRG1
TUBB
CD14
YWHAQ
TGFBI
GANAB
P4HB
FBLN1

### Sheet: 2
SERPINA1	0.679	Hemolysis & Cellular Debris
HBA1
HP
C3
APOC1
APOD
C1S
FGG
ACTB
C8B
HBB
HIST1H4A
TPM4
IGHV3OR16-9
MSN
PKM
CP
GC
ANGPTL6

### Sheet: 3
FGB	0.695	Complement & Immune Complexes
C1QB
CD5L
IGHG2
FN1
C1QC
IGLV1-47
IGLL5
CFH
IGHV5-51
APCS
IGHV3-72
ORM2
IGHG4
IGKV2-24
IGHV4-34
C8A
C1QA
CLU
IGHG3
IGHV3-74
C8G
APOL1
PROS1
FCN3
IGLV3-10
KLKB1
IGKV1-17
TFRC
IGLV2-11
IGKV3-11
C4BPB
IGHV3-15
IGLV1-51
APOB
IGKV1-5
CPN2
IGKV1-16
IGLV1-40
IGHV1-18
IGLV3-25
IGKV3D-20
IGHV3-49
IGLV8-61
IGLV3-19
IGKV1-27
IGHV3OR16-12
C5
IGLV2-18
CFHR1
PIGR
FCN2
IGLV2-14
IGHV4-28
IGHV3-23
IGLV3-21
MASP1
IGHV3-35
IGHD
C4A
IGLV4-69
IGLV1-44
IGKV2-30
ECM1
IGKV2D-29
GPLD1
FCGBP
IGKV6-21
HABP2
IGHV1-46
IGHA2
GPX3
IGLV9-49
PZP
SEPP1
IGHV3-38
ANPEP
MASP2
ADIPOQ
C2
FLNA
IGHV2-26
IGHV3-13
IGHV3-73
PLTP
COLEC11
SERPINA5
IGKV1D-16
IGLC7
RELN
TUBA1C
HLA-A
MBL2
IGHV3-43
IGLL1
IGHV3-64
HLA-B
CPN1
ATRN
CNDP1
APMAP

### Sheet: 4
A2M	0.697	20S Proteasome Core
GAPDH		cytoskeleton cortex
SAA2-SAA4		Syntenin
IGLC2		Chaperones & Trafficking
APOC4-APOC2
ACTC1
PSMA6
SDCBP
FERMT3
PSMA1
MYL6
PSMA5
YWHAB
PSMA7
SPTB
GNB1
PSMA2
PSMA4
SPTA1
RAB6B
PSMA3
SDPR
ARPC4
CCT3
CLTC
ANXA7
CCT2

### Sheet: 5
HPX	0.675	Hepatic Secretome & Soluble Acute Phase Response
ORM1		Hepatic Secretome
AZGP1		Acute Phase Response
SAA1		Skin & Sweat
LPA		Complement
RBP4
C6
C7
ITIH4
CFB
DCD
CFP
F12
IGLV6-57
LYZ
CRP
SERPINA6
OIT3
IGKV3D-15
SERPINA4
ACTN1
FTL
JUP
IGFALS
DSG1
SAA2
DSP
CETP
FETUB
LTBP1

### Sheet: 6
GP1BA	0.744	Coagulation
F5		Surface Chaperone
YWHAE
VCP
YWHAG
HSP90AA1
HSP90B1
PDIA3
SPP2
F10
HSP90AB1
CALR
PROC
RAN
MGP
SNCA
EEF1D
PDIA4
CTSG
TUFM

### Sheet: 7
S100A8	0.738	Platelet/RBC Membranes
ITGB3
ITGA2B
APOC4
HSPA8
SLC4A1
PPBP
GNAI2
APOF
CD9
CD36
GP1BB
ILK
LDHB
VCL
CA1
SLC2A1
CLIC1
PRDX1
ANXA2
AQP1
FABP5
PRDX6
CAPZA1
ITGB1
LDHA
ACTR3
APOA5
LCP1
PGK1
MYL12A
TPM3
SVEP1
GSTP1
TPI1
LTF
ARHGDIA
PSMB1
ACTN4
CD44
GDI2
SMIM1
ALAD
EMILIN1
HSPD1
ADAM10
PARK7
ANXA1
PRG4
SLC9A3R1
TCP1
CCT8
CCT6A
BASP1
RAB5C
PGAM1
RAB14
SOD1
EZR
CD81
PPIB
ACTR1A
ANXA5
MFGE8
BLMH
PEBP1
F8
PF4V1
MYH14
TKT
EEF1G
VDAC1
PFKP
MDH2
ALDOC
STEAP3
EEF2
COL6A1
AHCY

### Sheet: 8
C4BPA	0.537	ESCRT/HDL
FGA
TF
ITIH2
KNG1
IGKV4-1
TUBB4B
IGKV3-15
PLG
IGLV3-9
IGHV6-1
YWHAH
APOA1
TMSB4X
A1BG
PLEK
GLIPR2
SERPINF2
TAGLN2
CORO1A
WDR1
FLOT1
PDCD6IP
TSG101
