## Supplemental Data 4 for "A Meta-Analysis of 515 Human Proteomes Defines the Core Composition and Contaminants of Plasma Extracellular Vesicles isolates"

### Sheet: 1
IGHA1	0.675	Polymeric Ig & Large Complexes
IGKC
IGHM
JCHAIN
HPR
LGALS3BP
IGKV3-20
A2M
VWF
PF4
GAPDH
F13A1
PROS1
IGLV2-11
SDCBP
PSMA1
PSMA5
RAN
GANAB
PSMA7

### Sheet: 2
APOC3	0.726	Platelet Activation
STOM		Cytoskeletal
S100A9		Granule Secretion
YWHAZ
TLN1
CFL1
GP1BA
PPIA
F5
ENO1
YWHAE
VCP
HSP90AA1
MYH9
PRDX2
HSPB1
MMRN1
CAT
ILK
CLIC1
YWHAH
PRDX6
CAPZA1
CAVIN2
ANGPTL6

### Sheet: 3
FGB	0.726	Complement/Fibrinogen/Lipoproteins
C1QB
CD5L
FN1
C1QC
IGLV1-47
IGHV5-51
IGHV3-72
IGKV2-24
IGHV4-34
C1QA
IGHV3-74
APOL1
FCN3
IGKV1-17
TFRC
C4BPB
IGHV3-15
IGLV1-51
APOB
IGKV1-5
IGKV1-16
IGLV1-40
IGLV2-18
PIGR
FCN2
IGHV3-23
MASP1
FCGBP
IGKV6-21
IGHV3-38
ANPEP
MASP2
FLNA
IGHV2-26
RAP1B
COLEC11
HBD
CAP1
STEAP3
ANK1

### Sheet: 4
HBA1	0.652	Hemolysis
HBB		Cytoskeletal Debris
MSN
PKM
LTBP1
LIMS1
ACTR2
ATP5F1B
ARHGDIB

### Sheet: 5
S100A8	0.772	Blood Cell Membranes (Platelet/RBC + CD9/CD81)
ITGB3
ITGA2B
HSPA8
LPA
SLC4A1
PPBP
GNAI2
CD9
CD36
GP1BB
VCL
CA1
SLC2A1
FERMT3
ITGB1
LDHA
ACTR3
PGK1
ACTN4
CD44
PARVB
TXN
ALAD
SPTA1
ADAM10
ARPC4
CA1
ITGA6
CLTC
ANXA5
MFGE8
PECAM1
PFKP
ANXA11
STX7
CD81

### Sheet: 6
C4BPA	0.549	Apolipoprotein
FGA		Coagulation
IGKV4-1
IGHV6-1
APOA1
IGLV5-45
THBS1
IGLV2-8
IGHV1-2
PFN1
IGKV1-8
TUBB1
TUBA4A
PFKL
RPS27A

### Sheet: 7
GP9	0.799	Lipid Rafts
TAGLN2		Secretory Pathway
WDR1
SLC2A3
FLOT1
RAB10
RAB27B
ARPC2
SRC
F11R
FLOT2
PTPRJ
MYL9
EHD1
VASP
SERPINB1
CAPN1
SNAP23
RHOA
RAB7A
NAPA
CD226
IDH2
ITGA2
ARF1
CYFIP1
ATP5F1A
G6PD
IGHV3-43D

### Sheet: 8
CD47	0.768	ESCRT Machinery & Signaling (TSG101/ALIX)
RAC1
ARPC3
RSU1
EEF1A1
STXBP2
PTPRC
PRKAR1A
LYN
GNA13
SOD2
MPP1
PDCD6IP
CYB5R3
SLC44A1
P2RX1
NCKAP1
TSG101
ATP6V0A1

### Sheet: All
	ID	names.p.clusters.
CD47	8	CD47
RAC1	8	RAC1
ARPC3	8	ARPC3
RSU1	8	RSU1
EEF1A1	8	EEF1A1
STXBP2	8	STXBP2
PTPRC	8	PTPRC
PRKAR1A	8	PRKAR1A
LYN	8	LYN
GNA13	8	GNA13
SOD2	8	SOD2
MPP1	8	MPP1
PDCD6IP	8	PDCD6IP
CYB5R3	8	CYB5R3
SLC44A1	8	SLC44A1
P2RX1	8	P2RX1
NCKAP1	8	NCKAP1
TSG101	8	TSG101
ATP6V0A1	8	ATP6V0A1
PLEK	7	PLEK
GP9	7	GP9
TAGLN2	7	TAGLN2
WDR1	7	WDR1
SLC2A3	7	SLC2A3
FLOT1	7	FLOT1
RAB10	7	RAB10
RAB27B	7	RAB27B
ARPC2	7	ARPC2
SRC	7	SRC
F11R	7	F11R
FLOT2	7	FLOT2
PTPRJ	7	PTPRJ
MYL9	7	MYL9
EHD1	7	EHD1
VASP	7	VASP
SERPINB1	7	SERPINB1
CAPN1	7	CAPN1
SNAP23	7	SNAP23
RHOA	7	RHOA
RAB7A	7	RAB7A
NAPA	7	NAPA
CD226	7	CD226
IDH2	7	IDH2
ITGA2	7	ITGA2
ARF1	7	ARF1
CYFIP1	7	CYFIP1
ATP5F1A	7	ATP5F1A
G6PD	7	G6PD
IGHV3-43D	7	IGHV3-43D
C4BPA	6	C4BPA
FGA	6	FGA
IGKV4-1	6	IGKV4-1
IGHV6-1	6	IGHV6-1
APOA1	6	APOA1
IGLV5-45	6	IGLV5-45
THBS1	6	THBS1
IGLV2-8	6	IGLV2-8
IGHV1-2	6	IGHV1-2
PFN1	6	PFN1
IGKV1-8	6	IGKV1-8
TUBB1	6	TUBB1
TUBA4A	6	TUBA4A
PFKL	6	PFKL
RPS27A	6	RPS27A
S100A8	5	S100A8
ITGB3	5	ITGB3
ITGA2B	5	ITGA2B
HSPA8	5	HSPA8
LPA	5	LPA
SLC4A1	5	SLC4A1
PPBP	5	PPBP
GNAI2	5	GNAI2
CD9	5	CD9
CD36	5	CD36
GP1BB	5	GP1BB
VCL	5	VCL
CA1	5	CA1
SLC2A1	5	SLC2A1
FERMT3	5	FERMT3
ITGB1	5	ITGB1
LDHA	5	LDHA
ACTR3	5	ACTR3
PGK1	5	PGK1
ACTN4	5	ACTN4
CD44	5	CD44
PARVB	5	PARVB
TXN	5	TXN
ALAD	5	ALAD
SPTA1	5	SPTA1
ADAM10	5	ADAM10
ARPC4	5	ARPC4
CD81	5	CD81
ITGA6	5	ITGA6
CLTC	5	CLTC
ANXA5	5	ANXA5
MFGE8	5	MFGE8
PECAM1	5	PECAM1
PFKP	5	PFKP
ANXA11	5	ANXA11
STX7	5	STX7
HBA1	4	HBA1
HBB	4	HBB
MSN	4	MSN
PKM	4	PKM
LTBP1	4	LTBP1
LIMS1	4	LIMS1
ACTR2	4	ACTR2
ATP5F1B	4	ATP5F1B
ARHGDIB	4	ARHGDIB
FGB	3	FGB
C1QB	3	C1QB
CD5L	3	CD5L
FN1	3	FN1
C1QC	3	C1QC
IGLV1-47	3	IGLV1-47
IGHV5-51	3	IGHV5-51
IGHV3-72	3	IGHV3-72
IGKV2-24	3	IGKV2-24
IGHV4-34	3	IGHV4-34
C1QA	3	C1QA
IGHV3-74	3	IGHV3-74
APOL1	3	APOL1
FCN3	3	FCN3
IGKV1-17	3	IGKV1-17
TFRC	3	TFRC
C4BPB	3	C4BPB
IGHV3-15	3	IGHV3-15
IGLV1-51	3	IGLV1-51
APOB	3	APOB
IGKV1-5	3	IGKV1-5
IGKV1-16	3	IGKV1-16
IGLV1-40	3	IGLV1-40
IGLV2-18	3	IGLV2-18
PIGR	3	PIGR
FCN2	3	FCN2
IGHV3-23	3	IGHV3-23
MASP1	3	MASP1
FCGBP	3	FCGBP
IGKV6-21	3	IGKV6-21
IGHV3-38	3	IGHV3-38
ANPEP	3	ANPEP
MASP2	3	MASP2
FLNA	3	FLNA
IGHV2-26	3	IGHV2-26
RAP1B	3	RAP1B
COLEC11	3	COLEC11
HBD	3	HBD
CAP1	3	CAP1
STEAP3	3	STEAP3
ANK1	3	ANK1
APOC3	2	APOC3
STOM	2	STOM
S100A9	2	S100A9
YWHAZ	2	YWHAZ
TLN1	2	TLN1
CFL1	2	CFL1
GP1BA	2	GP1BA
PPIA	2	PPIA
F5	2	F5
ENO1	2	ENO1
YWHAE	2	YWHAE
VCP	2	VCP
HSP90AA1	2	HSP90AA1
MYH9	2	MYH9
PRDX2	2	PRDX2
HSPB1	2	HSPB1
MMRN1	2	MMRN1
CAT	2	CAT
ILK	2	ILK
CLIC1	2	CLIC1
YWHAH	2	YWHAH
PRDX6	2	PRDX6
CAPZA1	2	CAPZA1
CAVIN2	2	CAVIN2
ANGPTL6	2	ANGPTL6
IGHA1	1	IGHA1
IGKC	1	IGKC
IGHM	1	IGHM
JCHAIN	1	JCHAIN
HPR	1	HPR
LGALS3BP	1	LGALS3BP
IGKV3-20	1	IGKV3-20
A2M	1	A2M
VWF	1	VWF
PF4	1	PF4
GAPDH	1	GAPDH
F13A1	1	F13A1
PROS1	1	PROS1
IGLV2-11	1	IGLV2-11
SDCBP	1	SDCBP
PSMA1	1	PSMA1
PSMA5	1	PSMA5
RAN	1	RAN
GANAB	1	GANAB
PSMA7	1	PSMA7
